# Genome-wide transcriptomics identifies an early preclinical signature of prion infection

**DOI:** 10.1101/2020.01.10.901637

**Authors:** Silvia Sorce, Mario Nuvolone, Giancarlo Russo, Andra Chincisan, Daniel Heinzer, Merve Avar, Manuela Pfammatter, Petra Schwarz, Mirzet Delic, Simone Hornemann, Despina Sanoudou, Claudia Scheckel, Adriano Aguzzi

## Abstract

The clinical course of prion diseases is accurately predictable despite long latency periods, suggesting that prion pathogenesis is driven by precisely timed molecular events. We constructed a searchable genome-wide atlas of mRNA abundance, splicing and editing alterations during the course of disease in prion-inoculated mice. Prion infection induced transient changes in mRNA abundance and processing already at eight weeks post inoculation, well ahead of any neuropathological and clinical signs. In contrast, microglia-enriched genes displayed an increase simultaneous with the appearance of clinical symptoms, whereas neuronal-enriched transcripts remained unchanged until the very terminal stage of disease. This suggests that glial pathophysiology, rather than neuronal demise, represents the final driver of disease. The administration of young plasma attenuated the occurrence of early mRNA abundance alterations and delayed symptoms in the terminal phase of the disease. The early onset of prion-induced molecular changes might thus point to novel biomarkers and potential interventional targets.
