## Supplementary File 1 for "Genome-wide transcriptomics identifies an early preclinical signature of prion infection"

### Sheet: Sheet1
SequencingID	SampleID	Dataset	Treatment	Gender	Injected [weeks]	Sacrificed [wpi]
p1608_2530/4	PB-14_Hp	main	Ctrl	M	7	4
p1608_2530/5	PB-15_Hp	main	Ctrl	M	7	4
p1608_2530/6	PB-16_Hp	main	Ctrl	M	7	4
p1608_2530/1	PB-9_Hp	main	Prion	M	7	4
p1608_2530/2	PB-10_Hp	main	Prion	M	7	4
p1608_2530/3	PB-11_Hp	main	Prion	M	7	4
p1608_2530/10	PB-30_Hp	main	Ctrl	M	7	8
p1608_2530/11	PB-31_Hp	main	Ctrl	M	7	8
p1608_2530/12	PB-32_Hp	main	Ctrl	M	7	8
p1608_2530/7	PB-25_Hp	main	Prion	M	7	8
p1608_2530/8	PB-26_Hp	main	Prion	M	7	8
p1608_2530/9	PB-27_Hp	main	Prion	M	7	8
p1608_2530/16	PB-46_Hp	main	Ctrl	M	7	12
p1608_2530/17	PB-47_Hp	main	Ctrl	M	7	12
p1608_2530/18	PB-48_Hp	main	Ctrl	M	7	12
p1608_2530/13	PB-41_Hp	main	Prion	M	7	12
p1608_2530/14	PB-42_Hp	main	Prion	M	7	12
p1608_2530/15	PB-43_Hp	main	Prion	M	7	12
p1608_2530/22	PB-62_Hp	main	Ctrl	M	7	14
p1608_2530/23	PB-63_Hp	main	Ctrl	M	7	14
p1608_2530/24	PB-64_Hp	main	Ctrl	M	7	14
p1608_2530/19	PB-57_Hp	main	Prion	M	7	14
p1608_2530/20	PB-58_Hp	main	Prion	M	7	14
p1608_2530/21	PB-59_Hp	main	Prion	M	7	14
p1608_2530/28	PB-78_Hp	main	Ctrl	M	7	16
p1608_2530/29	PB-79_Hp	main	Ctrl	M	7	16
p1608_2530/30	PB-80_Hp	main	Ctrl	M	7	16
p1608_2530/25	PB-73_Hp	main	Prion	M	7	16
p1608_2530/26	PB-74_Hp	main	Prion	M	7	16
p1608_2530/27	PB-75_Hp	main	Prion	M	7	16
p1608_2530/34	PB-94_Hp	main	Ctrl	M	7	18
p1608_2530/35	PB-95_Hp	main	Ctrl	M	7	18
p1608_2530/36	PB-96_Hp	main	Ctrl	M	7	18
p1608_2530/31	PB-89_Hp	main	Prion	M	7	18
p1608_2530/32	PB-90_Hp	main	Prion	M	7	18
p1608_2530/33	PB-91_Hp	main	Prion	M	7	18
p1608_2530/40	PB-102_Hp	main	Ctrl	M	7	20
p1608_2530/41	PB-110_Hp	main	Ctrl	M	7	20
p1608_2530/37	PB-105_Hp	main	Prion	M	7	20
p1608_2530/38	PB-106_Hp	main	Prion	M	7	20
p1608_2530/39	PB-107_Hp	main	Prion	M	7	20
p1608_2530/45	PB-126_Hp	main	Ctrl	M	7	term
p1608_2530/46	PB-127_Hp	main	Ctrl	M	7	term
p1608_2530/47	PB-128_Hp	main	Ctrl	M	7	term
p1608_2530/42	PB-121_Hp	main	Prion	M	7	term
p1608_2530/43	PB-122_Hp	main	Prion	M	7	term
p1608_2530/44	PB-123_Hp	main	Prion	M	7	term
p1608_1730/27	PB22-Hp	validation	Ctrl	M	7	8
p1608_1730/28	PB23-Hp	validation	Ctrl	M	7	8
p1608_1730/29	PB24-Hp	validation	Ctrl	M	7	8
p1608_1730/24	PB17-Hp	validation	Prion	M	7	8
p1608_1730/25	PB18-Hp	validation	Prion	M	7	8
p1608_1730/26	PB19-Hp	validation	Prion	M	7	8
p1608_1241/23	PB119	validation	Ctrl	M	7	term
p1608_1241/24	PB120	validation	Ctrl	M	7	term
p1608_1241/19	PB113	validation	Prion	M	7	term
p1608_1241/20	PB114	validation	Prion	M	7	term
p1608_1241/21	PB115	validation	Prion	M	7	term
p1608_2530/52	PBO-B1_Hp	Ageing	Ctrl	M	51	term
p1608_2530/53	PBO-B2_Hp	Ageing	Ctrl	M	51	term
p1608_2530/54	PBO-B3_Hp	Ageing	Ctrl	M	51	term
p1608_2530/49	PBO-A1_Hp	Ageing	Prion	M	51	term
p1608_2530/50	PBO-A2_Hp	Ageing	Prion	M	51	term
p1608_2530/51	PBO-A3_Hp	Ageing	Prion	M	51	term
p1608_2530/58	PBO-D1_Hp	Ageing	Ctrl	M	51	8
p1608_2530/59	PBO-D2_Hp	Ageing	Ctrl	M	51	8
p1608_2530/60	PBO-D3_Hp	Ageing	Ctrl	M	51	8
p1608_2530/56	PBO-C2_Hp	Ageing	Prion	M	51	8
p1608_2530/57	PBO-C3_Hp	Ageing	Prion	M	51	8
p1608_2530/70	PBY-I1_Hp	Ageing	Ctrl	M	7	term
p1608_2530/71	PBY-I3_Hp	Ageing	Ctrl	M	7	term
p1608_2530/72	PBY-I4_Hp	Ageing	Ctrl	M	7	term
p1608_2530/67	PBY-H1_Hp	Ageing	Prion	M	7	term
p1608_2530/68	PBY-H2_Hp	Ageing	Prion	M	7	term
p1608_2530/69	PBY-H3_Hp	Ageing	Prion	M	7	term
p1608_3138/2	PBP-6_Hp	plasma_cohort1	saline + Ctrl	M	7	8
p1608_3138/10	PBP-7_Hp	plasma_cohort1	saline + Ctrl	M	7	8
p1608_3138/18	PBP-8_Hp	plasma_cohort1	saline + Ctrl	M	7	8
p1608_3768/2	PBP-9	plasma_cohort2	saline + Ctrl	M	7	8
p1608_3768/10	PBP-10	plasma_cohort2	saline + Ctrl	M	7	8
p1608_3138/1	PBP-1_Hp	plasma_cohort1	saline + Prion	M	7	8
p1608_3138/9	PBP-2_Hp	plasma_cohort1	saline + Prion	M	7	8
p1608_3138/17	PBP-3_Hp	plasma_cohort1	saline + Prion	M	7	8
p1608_3768/1	PBP-4	plasma_cohort2	saline + Prion	M	7	8
p1608_3768/9	PBP-5	plasma_cohort2	saline + Prion	M	7	8
p1608_3138/4	PBP-16_Hp	plasma_cohort1	plasma + Ctrl	M	7	8
p1608_3138/12	PBP-17_Hp	plasma_cohort1	plasma + Ctrl	M	7	8
p1608_3138/20	PBP-18_Hp	plasma_cohort1	plasma + Ctrl	M	7	8
p1608_3768/4	PBP-19	plasma_cohort2	plasma + Ctrl	M	7	8
p1608_3768/12	PBP-20	plasma_cohort2	plasma + Ctrl	M	7	8
p1608_3138/3	PBP-11_Hp	plasma_cohort1	plasma + Prion	M	7	8
p1608_3138/11	PBP-12_Hp	plasma_cohort1	plasma + Prion	M	7	8
p1608_3138/19	PBP-14_Hp	plasma_cohort1	plasma + Prion	M	7	8
p1608_3768/3	PBP-13	plasma_cohort2	plasma + Prion	M	7	8
p1608_3768/11	PBP-15	plasma_cohort2	plasma + Prion	M	7	8
p1608_3138/6	PBP-26_Hp	plasma_cohort1	saline + Ctrl	M	7	term
p1608_3138/22	PBP-28_Hp	plasma_cohort1	saline + Ctrl	M	7	term
p1608_3768/6	PBP-29	plasma_cohort2	saline + Ctrl	M	7	term
p1608_3768/14	PBP-30	plasma_cohort2	saline + Ctrl	M	7	term
p1608_3138/5	PBP-21_Hp	plasma_cohort1	saline + Prion	M	7	term
p1608_3138/13	PBP-22_Hp	plasma_cohort1	saline + Prion	M	7	term
p1608_3138/21	PBP-23_Hp	plasma_cohort1	saline + Prion	M	7	term
p1608_3768/5	PBP-24	plasma_cohort2	saline + Prion	M	7	term
p1608_3768/13	PBP-25	plasma_cohort2	saline + Prion	M	7	term
p1608_3138/16	PBP-39_Hp	plasma_cohort1	plasma + Ctrl	M	7	term
p1608_3138/24	PBP-40_Hp	plasma_cohort1	plasma + Ctrl	M	7	term
p1608_3768/8	PBP-37	plasma_cohort2	plasma + Ctrl	M	7	term
p1608_3768/16	PBP-38	plasma_cohort2	plasma + Ctrl	M	7	term
p1608_3138/7	PBP-31_Hp	plasma_cohort1	plasma + Prion	M	7	term
p1608_3138/15	PBP-32_Hp	plasma_cohort1	plasma + Prion	M	7	term
p1608_3138/23	PBP-33_Hp	plasma_cohort1	plasma + Prion	M	7	term
p1608_3768/7	PBP-34	plasma_cohort2	plasma + Prion	M	7	term
p1608_3768/15	PBP-35	plasma_cohort2	plasma + Prion	M	7	term
